# Evolutionary conserved and divergent responses to copper zinc superoxide dismutase inhibition in plants

**DOI:** 10.1101/2023.02.11.528141

**Authors:** Stephanie Frohn, Fabian B. Haas, Bernd H. Dreyer, Erik V. Reiss, Anne Ziplys, Heiko Weichert, Benjamin G. Chavez, John C. D’Auria, Stefan A. Rensing, Jos H.M. Schippers

**Author notes:** Corresponding author: Jos H.M. Schippers.

## Abstract

Life evolved in the presence of reactive oxygen species (ROS) and was further challenged by two consecutive great oxidation events. Therefore, ROS are deeply intertwined into the physological, morphological and transcriptional responses of organisms. Copper zinc superoxide dismutases (CuZnSODs) evolved around the first great oxidation event and have next to their classical role in ROS detoxification also important roles in signaling and transcriptional regulation. Here we addressed the role of CuZnSODs in early land plant evolution. We show, that pharmaceutical inhibition of CuZnSODs with Lung Cancer Screen 1 (LCS-1) in different plant species, including *Marchantia polymorpha* and *Physcomitrium patens*, representing the evolutionary early stages of land plants, and *Arabidopsis thaliana* as a modern vascular plant, lead to impairment of development and growth. Interestingly, Marchantia only possesses the cytosolic CuZnSOD isoform, whereas *Physcomitrium* additionally contains a plastidial isoform and Arabidopsis contains next to that a third peroxisomal isoform. An RNA-seq analysis revealed that the inhibition of CuZnSODs provoked a similar core response in all plant species analyzed, while those that contain more isoforms showed an extended response. In addition, an untargeted metabolomics approach revealed a specific metabolic signature for each plant species. Through the above approach the oxidative stress provoked by LCS-1 in plants can be specified and we argue that CuZnSOD functions are evolutionary conserved and might be important for plant terrestrialization.
