## Supplementary material for "Evolutionary conserved and divergent responses to copper zinc superoxide dismutase inhibition in plants": Table S1

### Sheet: Table S1
Table S1: DEGs identified in Marchantia polymorpha upon LCS-1 treatment.
LCS-1 responsive genes were analyzed for their expressional response towards other stresses using the Marchantia eFP Browser data (Cross-stress gene expression atlas of Marchantia polymorpha reveals the hierarchy and regulatory principles of abiotic stress responses (Qiao Wen Tan, Peng Ken Lim, Zhong Chen, Asher Pasha, View ORCID ProfileNicholas Provart, Marius Arend, View ORCID ProfileZoran Niko…
Data is shown as Log2FC
		LCS-1 treatment				Abiotic stress expression data from Tan et al., 2022
Annotation	Gene	6h M	24h M	6h F	24h F	cold 3 degrees	dark 3 days	heat 33 degrees	high light	osmotic	nitrogen defiency	salt 40 mM
MpCSD1	Mp3g02870	-0.0581729	0.0342656	0.169643	0.017317	-0.258361	1.05664	0.21258	0.391632	0.755409	0.734856	0.611349
Enoyl-[acyl-carrier-protein] reductase	Mp5g15340.1	10.246	8.35501	9.83723	8.68623	2.09436	-4.67067	-2.86746	0.54716	1.21348	1.79828	0.319212
class tau glutathione S-transferase	Mp2g03760.1	6.93959	3.64146	7.76312	3.52483	6.52148	-1.24958	0.925038	0.759614	1.30355	2.72551	0.825502
3-oxo-Delta(4,5)-steroid 5-beta-reductase	Mp5g20060.1	6.5168	5.35252	8.53302	4.95481	4.9285	-1.16591	3.16724	4.57074	-0.0572829	5.6134	0.764825
unknown	Mp1g16530.1	5.87372	3.79617	7.13976	3.07543	1.14971	-2.22042	1.81411	1.42371	-0.941936	2.24808	-0.737953
unknown	Mp6g07710.1	5.02952	3.10046	5.50269	2.23708	1.6239	0.629632	-0.128008	0.548204	-0.797183	0.226276	-0.707774
unknown	Mp4g05020.1	4.96462	3.40966	4.91154	1.91269	2.36172	-2.69916	0.73671	2.60588	-0.417593	1.09749	0.231846
Enoyl-[acyl-carrier-protein] reductase	Mp5g18940.1	4.92777	5.20435	5.39265	4.45266	0.849311	-4.06574	0.207295	0.531095	0.895097	0.980247	-0.0925916
Pirin-like protein 2	Mp3g12040.1	4.35201	2.1998	5.74227	2.14775	2.96589	0.234702	1.51959	1.33479	0.129452	2.81639	0.108439
unknown	Mp1g16520.1	4.10401	1.58006	5.36215	1.04617	2.48588	-4.31525	-1.12251	0.583502	0.306329	1.83633	0.347142
aldo-keto reductase	Mp6g13190.1	3.91546	3.8806	4.6505	3.90495	2.44277	-3.06706	0.476351	1.02297	-0.277801	1.84906	-0.205292
aldo-keto reductase	Mp6g14200.1	3.48176	3.33849	3.39931	3.4036	1.28454	-0.986186	1.2285	0.279676	0.351505	1.45698	0.462027
oxidoreductase	Mp6g05600.1	3.33675	3.81884	5.42471	2.96004	5.20377	-2.68723	-0.424819	1.9069	0.347883	3.25398	0.489413
Endo-1,3;1,4-beta-D-glucanase	Mp5g09160.1	3.31353	4.53615	6.88877	3.22668	0.924207	-3.49886	-2.88219	-0.347758	-0.209938	2.15935	0.173836
GDSL esterase/lipase	Mp6g07910.1	3.30659	0.940145	2.97605	0.536925	-1.75516	-2.04319	-1.07999	-2.06946	-2.78406	-2.75002	-1.41707
unknown	Mp6g10030.1	3.24323	1.76738	3.53905	1.38378	2.12629	-1.5721	1.04404	1.5938	-0.0321561	-0.339928	0.0309687
unknown	Mp6g10160.1	2.94994	0.866388	4.36894	0.767885	-1.09011	0.392104	0.773113	2.12455	-0.899999	1.61467	-0.668485
ABCC transporter	Mp7g13860.1	2.91018	2.11725	3.34624	2.18355	1.82399	-0.52354	0.0190134	0.564839	-0.100422	1.42561	0.0399912
Pirin-like protein	Mp5g19670.1	2.78706	1.77984	2.7249	1.81654	0.521129	-2.10001	-0.699621	-0.452363	-0.546015	0.336063	-0.537788
unknown	Mp8g10560.1	2.70878	2.77306	3.0658	2.77153	1.03649	-1.63111	0.83671	1.02358	-0.0910286	1.24441	-0.214718
glucose-6-phosphate dehydrogenase	Mp7g14370.1	2.61613	1.86922	3.19092	1.7497	1.82712	-1.78829	-0.160163	1.10998	0.121427	1.01806	0.0517647
oxidoreductase	Mp5g14710.1	2.54005	2.32941	2.48167	1.87704	1.48001	1.00877	-0.343236	1.38154	-1.34122	1.66515	-1.53101
CBBY-like protein	Mp5g21930.1	2.40137	1.38787	3.14357	1.00263	-0.0854988	-4.20178	0.112198	0.96348	-0.108203	0.766519	-0.355957
class phi glutathione S-transferase	Mp2g22390.1	2.3279	1.46114	3.10364	2.1867	2.30904	-0.432996	-0.620825	2.29817	0.030867	2.05675	0.657828
class phi glutathione S-transferase	Mp7g11560.1	2.2942	2.09492	2.35185	1.41346	0.282349	-2.13907	0.266604	-0.454796	0.358904	2.1991	0.48336
unknown	Mp2g03200.1	2.2294	1.74431	2.47219	1.38192	1.95309	-0.057642	0.351615	0.0493632	-0.0961593	1.24875	-0.403128
unknown	Mp5g06800.1	2.16825	1.78487	2.2792	1.51777	0.777619	-0.179668	0.780642	1.22871	0.376906	0.318861	0.199247
myo-inositol-1-phosphate synthase	Mp4g22450.1	2.1458	0.454643	2.18003	0.194164	2.3974	-2.71415	-0.572389	0.120828	0.389205	0.519204	0.442686
Copper chaperone for superoxide dismutase	Mp5g07660.1	2.1382	0.797398	1.62632	0.640134	0.565859	1.31083	0.299619	-0.097747	-0.698881	0.352703	-0.750828
arsenite transporter (ACR3)	Mp5g06690.1	2.12771	1.77555	2.23591	1.45408	0.152108	-1.42165	-0.741011	-0.685092	-0.160472	-0.398676	-0.494353
ABCG transporter	Mp4g05490.1	2.12437	1.52282	2.33375	1.88469	2.84785	-1.62945	-0.437538	0.349594	-0.0127852	1.69116	0.0840792
class phi glutathione S-transferase	Mp2g24970.1	2.10141	2.35753	3.06556	4.5279	3.13755	0.327604	2.0249	3.06668	1.97562	6.52441	4.40955
unknown	Mp1g17170.1	2.06945	1.52593	2.27693	1.00857	-0.781942	-1.00924	0.460493	0.649888	0.0866675	0.954982	0.139715
class phi glutathione S-transferase	Mp5g04090.1	2.06699	1.85982	2.65175	1.90926	2.17002	-1.44577	-0.659039	0.20159	0.534927	2.0548	0.715422
class theta glutathione S-transferase	Mp4g23710.1	2.05849	1.73466	2.74216	2.1066	3.09264	-0.516611	-1.15985	1.3699	0.0662238	1.89239	0.65563
gamma-glutamyl:cysteine ligase	Mp1g07310.1	2.03911	0.601839	2.50049	0.287849	1.51894	-2.96379	-0.304158	-0.23511	0.00803368	0.802113	-0.118963
unknown	Mp3g03090.1	2.03347	1.00676	2.64692	0.91148	1.59751	-0.204537	1.15105	1.21333	-0.0803237	2.27041	0.233257
unknown	Mp3g07260.1	1.96479	1.62547	2.17103	0.797496	1.5319	-1.29833	-2.75507	-0.503344	0.492081	0.304348	0.332155
PEB protein-dependent signalling regulatory protein	Mp1g05700.1	1.95861	1.26607	2.37415	1.01531	0.88255	-1.66174	-0.0145505	1.18762	-0.0235033	-0.0707737	0.096707
ketopantoate hydroxymethyltransferase	Mp6g02560.1	1.88555	0.556049	1.80287	0.796037	1.07625	-0.936164	-0.0267118	0.88618	-0.624093	1.63797	-0.103093
unknown	Mp1g03620.1	1.88434	0.476473	1.90288	0.470467	1.83515	0.0706546	0.820911	0.980643	-0.321312	1.23854	-0.0909115
type-2 peroxiredoxin (PrxII)	Mp7g06440.1	1.8635	1.37979	2.18282	1.00732	0.735734	-2.14818	0.355794	0.751173	0.58172	1.08053	0.424483
Aldehyde dehydrogenase family	Mp8g17680.1	1.86337	1.65747	1.86668	1.51468	-0.910995	-0.844768	-0.212726	-0.279534	-0.154878	-0.0221375	-0.278996
class phi glutathione S-transferase	Mp2g22410.1	1.85215	1.10134	2.56052	1.78728	2.77512	0.128833	0.307419	2.05164	0.183083	2.45105	0.849116
Serine/threonine-protein kinase AGC1-5	Mp6g08530.1	1.83405	0.730354	2.40899	0.702513	2.08867	-2.44883	0.192894	-0.326022	-0.242181	0.543781	-0.628698
unknown	Mp4g19280.1	1.83061	0.97734	2.49771	1.01006	1.65562	-1.49872	-0.386963	1.38411	0.524149	0.801493	0.180486
Extradiol ring-cleavage dioxygenase	Mp7g14660.1	1.74332	1.3648	2.28505	1.71995	0.370047	-0.620211	-0.967156	0.149047	-0.711437	1.94598	-0.417362
ascorbate peroxidase (APX)	Mp8g17560.1	1.73332	0.413328	1.92914	0.261421	1.42742	-1.46824	1.43246	1.59972	0.0772355	0.806394	0.324868
monodehydroascorbate reductase (MDAR)	Mp1g17590.1	1.72203	1.00918	2.01936	0.902658	0.781	-0.794309	0.0538742	0.778101	-0.0674431	0.473807	-0.211514
Cytochrome P450 710A1	Mp1g00490.1	1.72006	0.659673	2.39758	0.866671	-0.528257	-0.219734	-1.01212	-0.193892	-0.67563	0.790543	-0.572717
Probable transmembrane ascorbate ferrireductase	Mp3g00920.1	1.67939	1.62509	1.785	1.86229	-1.0972	0.508928	-0.482423	-0.418409	-0.54648	-0.28949	-0.66621
sucrose synthase	Mp2g16060.1	1.59233	0.217617	1.02866	0.408036	-2.29163	1.24368	0.521836	2.2772	-0.0971949	1.0712	0.323757
phospholipase C (nPLC)	Mp8g11280.1	1.58748	1.12944	2.24103	1.15813	2.03644	-1.50312	-0.105422	2.08114	0.137312	1.00809	0.0688683
unknown	Mp2g09460.1	1.55875	1.82407	2.32329	2.0892	-0.806094	-1.50428	0.0318202	0.847214	-0.0979741	0.735004	-0.261313
unknown	Mp2g13650.1	1.55216	1.17515	2.2303	0.830938	1.2499	-0.952015	-0.0674377	1.61497	0.167485	1.66369	0.573122
transcription factor (NAC)	Mp4g22890.1	1.52534	1.28289	1.86484	1.65963	1.11428	0.247274	0.109511	0.26377	-0.367391	1.00906	-0.0341423
Glutathione S-transferase TCHQD	Mp3g16100.1	1.4585	0.686537	2.0853	0.627517	1.23344	-2.23067	-0.358328	0.251243	-0.465912	-0.0610535	-0.110728
(P)APS reductase	Mp8g16180.1	1.413	0.194613	2.00559	0.0127495	1.41942	-1.45479	-1.00431	0.429683	-0.141128	0.495176	-0.201528
ATP sulfurylase	Mp3g18890.1	1.36759	0.272986	2.08679	0.138733	1.1188	-1.47046	-1.55944	0.002392	0.0241134	0.692107	0.0615184
class phi glutathione S-transferase	Mp7g13390.1	1.21406	1.67637	1.8704	2.40857	1.32851	0.0944458	1.54563	1.84037	0.279256	1.97018	0.744258
6-phosphogluconate dehydrogenase	Mp5g10660.1	1.1953	0.565989	1.50418	0.489017	2.21793	-1.6152	0.46301	1.05005	0.595151	1.31216	0.696895
GDP-L-galactose phosphorylase	Mp1g07760.1	1.15949	0.250026	1.83942	0.0432641	2.70873	-1.71721	-1.00311	0.109531	-0.256121	-0.11906	-0.147441
oxidoreductase	Mp5g22720.1	1.14804	0.81123	2.97435	2.77747	1.99469	-2.89472	0.10689	2.15662	0.786373	2.309	1.61264
ascorbate peroxidase (APX)	Mp4g08890.1	1.10937	1.04868	1.31037	0.721847	0.394692	-0.102063	-0.0575312	-0.117641	0.156958	0.452028	-0.171765
H-type thioredoxin	Mp3g04870.1	1.09527	0.788755	1.20988	0.897856	0.14104	-1.04868	-1.4091	0.308759	-0.0485424	-0.0432118	-0.147011
sulfite reductase	Mp3g20580.1	1.04275	0.253088	1.45894	0.0642792	0.691577	-0.873006	-0.949957	0.0287259	-0.246763	0.551515	-0.120537
Osmotin-like protein	Mp1g25360.1	-1.12457	-0.93442	-1.8328	-0.636823	-0.4807	2.29095	-3.40566	0.637794	-1.00321	1.57649	0.892669
allene oxidase cyclase (AOC)	Mp7g06220.1	-1.19586	-0.799375	-1.45112	-0.307761	-1.02565	0.988614	-0.844597	-1.37087	-0.192498	-0.265125	-0.190652
unknown	Mp2g01690.1	-1.3935	-0.395597	-1.13707	1.1144	-0.276851	-0.755676	-1.49259	1.59855	0.711766	2.43599	1.99912
Probable glucan endo-1,3-beta-glucosidase	Mp2g08760.1	-1.74493	-0.376432	-1.30468	-0.729777	0.789134	-1.92304	0.297151	-0.377555	0.0199175	0.0402904	-0.00964421
fasciclin-type arabinogalactan protein	Mp5g10880.1	-2.11936	-1.11589	-2.86984	-0.849169	-1.68407	0.106744	-2.59457	-3.73163	-2.21374	-2.40437	-1.94855
unknown	Mp1g00460.1	3.03726	3.01241	6.39497	3.86054	1.1643	-2.54292	0.482215	4.31207	1.19159	4.57708	2.80647
unknown	Mp1g15580.1	-0.346934	-1.36204	-1.92538	-1.58581	-0.0345387	-0.236634	-4.75234	-7.15003	-2.74037	-1.444	-2.41316
unknown	Mp1g18720.1	0.50389	2.53902	4.1602	2.67645	0.833417	2.52274	-1.44541	3.02387	1.12799	5.49421	2.08609
subfamily ABCG transporter	Mp1g25240.1	1.47373	2.24308	1.81543	2.92389	1.00734	0.405075	0.083195	1.11435	0.246959	1.37229	-0.126696
Germin-like protein subfamily 3	Mp2g01620.1	-3.22636	-2.85076	-1.76745	-0.839276	2.95181	-5.14211	-5.16941	2.86999	-0.132278	7.64884	3.04184
unknown	Mp2g06610.1	-1.75117	-1.87094	-1.82534	-2.2976	-1.66829	-0.734797	-2.98175	-4.32829	-4.53799	2.13421	-2.05686
Peroxidase	Mp2g08710.1	-1.50717	-3.11725	-1.13069	-2.22227	0.454654	-2.89872	1.39481	3.92038	0.327165	3.02881	-1.0548
unknown	Mp2g11820.1	0.781106	1.94565	1.82103	1.62131	1.46928	-3.19658	-3.0932	0.730233	-0.529222	0.65872	-0.500474
class phi glutathione S-transferase	Mp2g18340.1	1.32854	1.40217	1.45695	1.84766	0.440105	0.406118	0.69753	0.604832	0.444195	1.21874	0.984917
unknown	Mp2g22400.1	1.87237	1.65765	2.66053	2.7951	1.66643	-1.31029	0.89304	0.96542	0.213017	0.58613	0.245897
Putative methylesterase	Mp2g26010.1	-2.01264	-2.14724	-4.04521	-1.96175	-0.954411	-5.42318	-2.34092	-6.283	-1.15219	-0.706973	-1.96509
alpha dioxygenase	Mp3g21740.1	-0.958007	-1.3646	-0.641946	-0.631391	2.09423	-0.777126	-1.34104	0.87086	0.376563	2.5706	1.46937
aureusidin synthase	Mp3g24060.1	-5.08479	-5.75635	-3.98665	-5.55463	-4.07826	-3.84477	#NUM!	-3.79586	-0.321928	-0.382325	-0.473931
unknown	Mp3g24140.1	-0.380463	-1.20858	-0.843356	-2.05832	-0.50442	-5.8344	-2.94339	0.541936	-0.561753	-4.50388	-2.51571
unknown	Mp3g24150.1	-0.466451	-1.24989	-0.70549	-2.10519	-0.226716	-3.35335	-2.02035	1.30996	-0.115909	-3.33624	-1.56235
unknown	Mp3g24160.1	-0.439037	-1.17769	-0.843633	-2.08628	-0.342363	-5.90855	-2.90855	0.768746	-0.409857	-3.46275	-2.11548
unknown	Mp4g22490.1	3.26243	2.28495	3.44834	1.3175	3.47117	-1.58496	0.124109	0.162707	-0.353826	1.95144	-0.869645
Peroxidase	Mp5g10700.1	-0.989872	-1.17518	-0.829534	-0.516265	1.51213	-4.33841	-2.15739	1.86994	0.704953	4.27592	2.87989
Basic form of pathogenesis-related protein	Mp5g16820.1	-0.671839	-1.12689	-1.03595	-0.409414	-0.351246	2.43301	-3.37294	2.90559	1.00467	4.03228	1.01409
unknown	Mp5g16900.1	-0.893458	-1.24772	0.255834	-0.148208	3.37784	-1.72314	-1.75284	2.186	1.07114	3.67264	2.50795
aureusidin synthase	Mp5g18380.1	-1.31599	-1.79052	-1.3505	-0.546966	-1.6792	-1.49882	-0.916093	1.29811	0.0344948	-0.19763	-0.00620135
unknown	Mp6g06960.1	1.7903	1.73146	1.96984	3.3464	1.33011	-0.487665	-1.16156	2.44684	0.813201	6.19334	4.35692
unknown	Mp6g10800.1	-0.498483	-1.52837	-1.46569	-1.48406	-3.15955	1.12347	3.13596	1.64281	0.366038	0.310424	-0.162457
unknown	Mp7g05260.1	-0.655549	-1.6176	-2.68797	-0.86604	-1.26431	2.47962	-4.82273	-4.09481	-4.26814	-2.03679	-4.61328
Small heat shock protein	Mp6g19170.1	1.36956	1.59039	3.68803	0.732407	0.329811	-0.818619	5.8405	2.45237	0.727961	2.25192	0.592423
component LHCb1/2/3 of LHC-II complex	Mp7g06720.1	-0.6109	-1.14061	-0.81713	-1.21996	-0.988275	-5.62753	-1.27519	-2.13933	-0.630971	-0.462124	-0.0834827
component LHCb1/2/3 of LHC-II complex	Mp7g06740.1	-0.965542	-1.92815	-0.725867	-2.43946	-0.955055	-4.4781	0.40932	-4.24383	-3.12612	-1.95264	-3.44665
unknown	Mp8g09630.1	-0.932367	-1.1802	-0.823553	-1.01488	0.56313	-0.479823	-6.20055	0.568581	-1.34168	3.89755	0.0112327
chlorophyllase (CLH)	Mp8g10450.1	-1.25986	-1.78048	-0.821972	-0.56475	-0.863953	-3.22774	-1.6637	0.585702	-0.011131	1.74994	1.07905
unknown	Mp8g12150.1	-1.126	-1.48457	-1.46901	-0.819567	-0.0535741	-1.2087	-7.61485	1.57919	-0.127504	4.40557	1.17659
glutathione reductase (GR)	Mp1g25390.1	1.15656	0.537835	1.52763	0.68483	0.511267	0.273695	3.80543	0.712505	0.303409	0.933259	0.170351
unknown	Mp2g00230.1	-0.346694	0.185502	-1.62936	0.939131	-2.67729	-0.587475	-1.85247	-0.177451	-0.730573	-1.5891	-1.22
unknown	Mp2g02160.1	-1.70363	-0.766487	-2.04752	-0.814236	-0.739973	-1.20916	-1.85652	-1.96182	-0.611765	-1.01446	-0.669793
aureusidin synthase	Mp2g05810.1	-1.15858	-0.798803	-2.02367	-0.279102	1.35407	1.34825	-3.11978	0.904713	0.189557	3.2796	2.35349
plasma membrane intrinsic protein (PIP)	Mp2g13930.1	-0.476207	-0.0881354	-1.07892	-0.0608474	-0.97892	0.414104	-0.959107	-0.416745	-0.28982	-1.35633	-0.477302
unknown	Mp2g15200.1	-0.922703	-0.777694	-1.76229	0.18765	-1.08386	0.987228	-0.351651	-1.28323	0.490099	1.59127	3.21291
unknown	Mp2g25210.1	-0.401251	0.287651	-1.18887	0.148044	-0.774059	-0.217184	-2.27663	-1.41392	-0.592301	-1.06225	-0.9046
unknown	Mp3g00340.1	-0.597077	-0.630185	-1.39921	-0.966696	-0.327626	0.324857	-0.402083	-0.176658	-0.945628	-0.880702	-0.0937892
Probable calcium-binding protein	Mp3g03120.1	5.47213	4.26827	8.69584	2.643	5.43716	-4.65065	0.927201	1.19089	-0.980159	2.18193	-0.826749
unknown	Mp3g11150.1	-1.20502	-0.375971	-1.80955	-0.616443	-0.246012	-1.74814	-2.08632	-2.84985	-0.885786	-1.00782	-0.882081
Peroxidase	Mp3g15330.1	-3.69286	-0.0726683	-3.30848	-0.269486	-6.13117	2.59773	-0.531219	0.920304	0.921409	-1.98195	-0.598295
Selenium-binding protein	Mp3g16020.1	0.732848	-0.0785409	2.04153	-0.0581198	-1.78506	-2.96187	-0.0961342	0.811416	0.118587	-0.746589	-0.441316
unknown	Mp4g01930.1	-1.02816	-0.854111	-1.92946	-0.897513	-0.00805621	-1.02975	-1.08985	-2.46926	-0.719156	-0.755369	-0.625519
unknown	Mp4g03860.1	2.28774	0.350914	2.68545	0.0922203	1.37221	0.766926	0.241116	0.568969	0.00802713	0.296688	-0.100023
Patellin	Mp4g06280.1	-0.721203	-0.378007	-1.2916	-0.15477	0.155338	1.74929	-1.33756	-2.03937	-0.963855	-0.605098	-0.934366
component BRK1 of SCAR/WAVE ARP2/3-activating complex	Mp4g09980.1	0.920772	0.636096	1.75018	0.712278	0.548107	-0.644816	-0.504365	-0.00515502	0.0542003	1.38336	0.0889101
glutamine-dependent asparagine synthetase	Mp4g12520.1	-0.888704	-0.184507	-1.1996	-0.272003	-0.771166	-0.657196	-0.567381	-0.913648	-0.0328982	-0.574915	0.0296134
Putative F-box protein	Mp4g13890.1	-1.89794	-0.964399	-1.6671	-0.402493	-0.0563561	0.934946	-1.40986	-0.599865	-0.150149	3.31514	0.32417
subfamily ABCC transporter	Mp4g15590.1	2.16072	1.42817	2.97525	1.29152	1.70218	-1.02211	0.00185842	1.77935	0.11769	0.752944	0.186729
Endochitinase	Mp4g20450.1	-1.05773	-1.01615	-2.07442	0.266222	-0.338416	-1.65356	-3.01831	1.8323	-1.26801	1.24001	1.71632
unknown	Mp4g23890.1	-0.476756	0.1685	-1.33497	0.613524	-3.38339	-0.674263	-2.25471	-2.21779	-1.47309	-1.63353	-0.89652
biosynthetic protein (Thi4)	Mp5g00090.1	-0.185825	-0.269068	-1.0129	-0.436359	0.215251	-0.409066	0.181425	-0.891287	-0.341686	-0.572539	-0.472116
Temperature-induced lipocalin-1	Mp5g01770.1	1.52263	0.714802	2.57607	0.295437	2.26615	-2.36528	1.81341	2.15625	0.0973284	2.02051	0.234193
Outer envelope pore protein 16	Mp5g03550.1	-0.542312	0.356415	-2.03377	0.212745	-2.99114	2.21219	-2.22867	0.917828	-1.42827	-4.48034	-1.69705
unknown	Mp5g04580.1	-0.80409	-2.91652	-4.3524	-3.96382	-2.23893	-6.21617	0	0	0.243852	-6.24381	-5.60319
unknown	Mp5g05720.1	-0.40296	-0.343891	-1.40064	-0.0894379	-2.66209	-1.76442	-1.56688	0.0722205	-0.338383	-0.631383	-0.822244
unknown	Mp5g07200.1	-1.01308	0.30963	-2.02631	0.774229	-1.89704	1.49211	-1.14083	0.175105	-0.453676	0.37927	-0.331375
Germin-like protein	Mp5g13860.1	-0.498486	-0.227884	-1.20499	-0.578549	-0.322305	-6.33128	-3.51553	-3.44551	-0.0190637	-0.268158	0.87572
Short-chain type dehydrogenase/reductase	Mp5g18960.1	0.484982	0.417081	3.25504	1.4811	-0.447253	-1.73593	-0.720551	1.02397	1.13917	3.89274	1.11938
anion transporter	Mp5g19920.1	-1.74756	-0.613128	-2.8304	-0.0497529	-1.32683	-0.579877	-4.53606	-2.53781	-1.93835	0.231149	-2.16582
component PsbP of PS-II oxygen-evolving center	Mp5g20300.1	-0.303913	-0.547579	-1.19163	-0.785941	-2.32324	2.59816	1.53316	-0.710859	-1.32408	-1.66628	-1.36851
ELIP LHC-related protein	Mp6g14520.1	0.761573	0.849282	2.30667	0.397166	5.43573	-3.22117	3.75533	3.16046	2.15298	2.76183	1.71785
unknown	Mp7g00770.1	-0.34335	-0.0416932	-1.14697	0.213548	-4.15509	3.67855	2.4514	0.822988	0.338661	0.20754	0.544398
unknown	Mp7g00780.1	-0.953192	-0.164672	-1.2727	0.19455	-2.10815	2.84109	0.346198	0.508912	-0.734394	0.11784	-0.0336129
component LHCb1/2/3 of LHC-II complex	Mp7g05880.1	-0.434319	-0.570126	-1.50342	-0.812533	-1.7545	-4.62895	0.0678587	-2.62422	-1.35131	-0.497614	-0.588746
omponent LHCb1/2/3 of LHC-II complex	Mp7g05890.1	-0.477857	-0.558065	-1.52174	-0.672048	-0.248098	-2.58698	-0.787065	-2.38435	-1.47249	-1.18314	-1.01585
unknown	Mp7g06170.1	-0.682978	0.453185	-2.39149	0.610887	-4.97227	1.25475	-1.32708	-1.18656	-0.47495	-1.92359	-1.1081
potassium cation transporter	Mp7g07060.1	-0.630348	-0.28403	-1.46924	-0.452161	-1.12715	-4.02262	-5.22603	-4.92042	0.794544	-0.704558	-1.2914
alternative oxidase (AOx)	Mp7g14100.1	1.76089	1.06353	2.43259	1.4439	1.60075	-1.87983	1.00888	0.890791	-0.14769	0.986055	-0.137398
glutathione transporter (CLT)	Mp7g15820.1	3.11563	1.18519	4.22317	0.92146	2.45616	-3.10982	-0.788261	0.534039	0.0673198	1.76373	0.377235
Alpha carbonic anhydrase	Mp8g02780.1	-0.976516	-1.48779	-3.41102	-2.44319	-5.86324	-12.1599	-10.5795	-6.53232	-3.35589	-6.15601	-3.99616
unknown	Mp8g04250.1	-1.85008	-1.1331	-3.63218	-0.892041	-2.82737	0.281272	-0.884997	-1.32147	-3.22008	-0.761594	-2.21448
large subunit of isopropylmalate isomerase	Mp8g05600.1	0.621098	0.417632	1.86903	0.414143	1.36206	-1.03507	0.139497	0.282113	0.0736445	0.937157	-0.0354139
alpha-Tubulin	Mp8g12620.1	-0.68438	-0.297665	-1.45582	-0.366921	0.471163	0.924866	-0.433261	-1.16147	-0.408759	-0.811703	-0.412089
cation antiporter (CAX)	Mp8g17780.1	-1.29425	-1.28632	-3.18701	-1.22433	-0.863368	-0.758754	-3.14543	-0.0664382	-0.884109	-6.94474	-0.793869
transferase	Mp8g18980.1	-0.54434	-0.34013	-1.69975	-0.490706	-2.11317	-0.737862	-1.9579	-1.66468	-1.23622	-1.57634	-0.877187
unknown	Mp3g05060.1	-1.08289	0.578051	-2.06862	1.88398	-1.25223	0.0335896	-1.12146	-1.47157	0.783767	0.780276	0.883495
unknown	Mp3g12860.1	-0.857556	2.04883	-0.856662	3.75413	1.07619	0	0	3.91729	2.91956	0	0
component LHCb1/2/3 of LHC-II complex	Mp7g06710.1	-0.0924582	-0.697584	-0.390534	-1.04329	-0.0362211	-6.01794	-1.28314	-2.98657	-1.88064	-0.548613	-0.963275
component LHCb1/2/3 of LHC-II complex	Mp7g06730.1	-0.311607	-0.878183	-0.79641	-1.11742	-0.128998	-4.53463	-2.79405	-2.79708	-1.96512	-1.07973	-0.953173
						cold 3 degrees	dark 3 days	heat 33 degrees	high light	osmotic	nitrogen defiency	salt 40 mM
	Overlap					83	30	53	63	29	70	25
