## Supplementary material for "Evolutionary conserved and divergent responses to copper zinc superoxide dismutase inhibition in plants": Table S3

### Sheet: Tabelle1
Table S3: Transcriptional response of Arabidopsis towards LCS-1.
DEGs were identified as desribed in the material and methods section. DEGs show a Log2FC of < -1 or > 1 and an adj. P value < 0.05
DEGs after 6h of LCS-1 treatment			DEGs after 24h of LCS-1 treatment
Gene ID	Log2FC		Gene ID	Log2FC
AT2G44460.1	6.99543		AT2G44460.1	12.1326
AT3G49580.1	6.78368		AT3G49580.1	10.815
AT1G17180.1	5.61702		AT1G66570.1	8.66822
AT3G60140.1	5.58508		AT3G49570.1	7.43395
AT1G60750.1	5.22488		AT1G17180.1	7.24616
AT5G26220.1	4.48804		AT2G02990.1	6.87741
AT1G12030.1	4.42684		AT5G48850.1	6.84187
AT5G48850.1	4.24042		AT5G48010.1	6.75571
AT5G22140.1	4.03963		AT2G45570.1	6.70407
AT3G49570.1	3.93534		AT4G12735.1	6.59492
AT1G78340.1	3.81853		AT1G71520.1	6.59037
AT3G44300.1	3.60342		AT4G37990.1	6.5619
AT1G17300.1	3.57598		AT3G48850.1	6.12745
AT1G68620.1	3.49172		AT2G15490.1	5.95234
AT3G01420.1	3.42167		AT3G08860.1	5.89949
AT4G36610.1	3.35325		AT5G26220.1	5.7309
AT1G72490.1	3.33323		AT4G37370.1	5.63132
AT3G05400.1	3.33057		AT1G17170.1	5.58853
AT4G36700.1	3.22704		AT3G60140.1	5.52252
AT1G67810.1	3.08496		AT3G26830.1	5.44296
AT3G21720.1	3.0608		AT1G78340.1	5.30536
AT2G41240.1	2.81328		AT1G76680.1	5.20286
AT4G37030.1	2.76181		AT3G05400.1	5.12898
AT4G33070.1	2.75247		AT1G26380.1	5.08821
AT3G56980.1	2.74135		AT5G24640.1	5.03814
AT1G17147.1	2.73133		AT3G28007.1	4.98604
AT2G22590.1	2.7009		AT2G36780.1	4.95512
AT3G08860.1	2.65988		AT1G69880.1	4.75364
AT2G46740.1	2.65514		AT3G44300.1	4.71515
AT1G17170.1	2.65466		AT5G64750.1	4.68477
AT3G22620.1	2.62108		AT1G67810.1	4.66049
AT4G33610.1	2.53033		AT1G05680.1	4.66046
AT1G62420.1	2.51236		AT4G36700.1	4.65366
AT5G24660.1	2.43024		AT2G29460.1	4.62007
AT4G34131.1	2.415		AT1G10585.1	4.61713
AT2G17500.1	2.38965		AT1G23730.1	4.49444
AT5G04150.1	2.35515		AT1G15415.1	4.4845
AT3G56970.1	2.308		AT5G16960.1	4.46276
AT1G13609.1	2.29347		AT2G47520.1	4.4605
AT3G50970.1	2.28761		AT5G22140.1	4.42244
AT4G20820.1	2.27718		AT2G26560.1	4.379
AT1G64780.1	2.27628		AT2G29490.1	4.34187
AT5G14730.1	2.25991		AT3G01420.1	4.33234
AT3G59140.1	2.25609		AT2G40435.1	4.32818
AT2G14247.1	2.2443		AT1G75280.1	4.28949
AT4G21990.1	2.24309		AT5G24660.1	4.28775
AT1G76680.1	2.23356		AT3G12520.1	4.22979
AT1G47400.1	2.20598		AT3G59140.1	4.22957
AT5G59530.1	2.19064		AT3G02240.1	4.22164
AT4G37010.1	2.15438		AT2G29350.1	4.20115
AT2G15490.1	2.15427		AT2G18680.1	4.19608
AT1G51420.1	2.12853		AT2G17500.1	4.16278
AT1G47395.1	2.10507		AT2G37770.1	4.151
AT3G12520.1	2.05579		AT2G15480.1	4.13149
AT2G15480.1	2.05322		AT3G45140.1	4.08221
AT3G47780.1	2.04725		AT2G30750.1	4.06033
AT2G47000.1	2.03756		AT1G17745.1	4.01162
AT1G75280.1	2.03251		AT3G28210.1	3.91662
AT1G55990.1	2.03099		AT1G60730.1	3.8683
AT5G13080.1	2.02097		AT1G33030.1	3.80674
AT3G09270.1	1.99301		AT2G41380.1	3.8056
AT1G36370.1	1.98693		AT2G41730.1	3.77571
AT2G48140.1	1.98684		AT1G09500.1	3.72832
AT5G65690.1	1.97161		AT5G16980.1	3.70416
AT5G07475.1	1.92751		AT5G54165.1	3.64942
AT3G50260.1	1.91882		AT2G18193.1	3.64735
AT3G26470.1	1.8823		AT3G28740.1	3.62315
AT3G22600.1	1.88176		AT2G47000.1	3.61223
AT5G66985.1	1.87256		AT1G63530.1	3.56899
AT1G65690.1	1.8465		AT3G09270.1	3.47814
AT3G28210.1	1.78093		AT5G17390.1	3.46518
AT5G18290.1	1.77661		AT3G04000.1	3.41388
AT3G10500.1	1.77378		AT5G26340.1	3.38933
AT5G10830.1	1.73327		AT5G51830.1	3.38405
AT5G14470.1	1.70767		AT1G32940.1	3.37035
AT1G30700.1	1.70216		AT2G29420.1	3.32385
AT5G09530.1	1.69899		AT1G12030.1	3.30329
AT4G34135.1	1.67667		AT5G58840.1	3.25882
AT1G77450.1	1.66958		AT4G08555.1	3.24855
AT4G05020.1	1.62783		AT1G19020.1	3.23823
AT5G24090.1	1.62215		AT3G50260.1	3.23312
AT5G13750.1	1.6203		AT1G76690.1	3.2289
AT3G53230.1	1.61734		AT2G39510.1	3.209
AT5G59820.1	1.61234		AT5G38900.1	3.18801
AT5G53450.1	1.59831		AT5G33290.1	3.15532
AT5G41040.1	1.59357		AT3G11340.1	3.14693
AT1G78380.1	1.55784		AT3G02480.1	3.13752
AT1G14130.1	1.54556		AT4G39670.1	3.13425
AT1G64980.1	1.53917		AT5G39050.1	3.12925
AT4G04810.1	1.51966		AT2G25625.1	3.11216
AT5G16960.1	1.48922		AT1G02520.1	3.04554
AT3G28740.1	1.48256		AT1G47510.1	3.01962
AT1G78000.1	1.47845		AT4G23600.1	3.0023
AT2G22470.1	1.46832		AT1G15520.1	2.99855
AT4G13180.1	1.46218		AT1G07985.1	2.98354
AT1G04770.1	1.44914		AT5G49350.1	2.98309
AT3G18290.1	1.43789		AT3G58150.1	2.98035
AT2G29490.1	1.42278		AT2G36750.1	2.96929
AT2G34660.1	1.42247		AT5G09570.1	2.96825
AT3G45140.1	1.38247		AT4G22530.1	2.96728
AT1G62180.1	1.3785		AT5G14730.1	2.96709
AT5G16980.1	1.37302		AT1G78990.1	2.96684
AT2G29420.1	1.3682		AT1G78000.1	2.95646
AT5G41080.1	1.36775		AT1G60750.1	2.95579
AT4G04830.1	1.35146		AT1G02850.1	2.9528
AT1G76690.1	1.34715		AT3G29970.1	2.95269
AT1G64170.1	1.34712		AT1G72680.1	2.9344
AT5G64250.1	1.33326		AT1G29195.1	2.87454
AT5G48180.1	1.3297		AT1G51420.1	2.8652
AT5G13740.1	1.31932		AT4G04810.1	2.8607
AT4G04610.1	1.30102		AT4G28940.1	2.8513
AT1G55920.1	1.29969		AT1G05675.1	2.8438
AT4G15760.1	1.29656		AT4G34135.1	2.83735
AT3G56200.1	1.28982		AT3G02550.1	2.83543
AT5G05250.1	1.26797		AT5G01180.1	2.81805
AT5G17000.1	1.26723		AT4G35180.1	2.79894
AT3G14990.1	1.2634		AT5G13750.1	2.7862
AT1G64940.1	1.25419		AT2G47200.1	2.77034
AT2G36800.1	1.25123		AT4G31330.1	2.75358
AT5G67370.1	1.25084		AT4G33070.1	2.74968
AT5G05410.1	1.24407		AT2G35380.1	2.74291
AT3G21260.1	1.24389		AT1G57630.1	2.73632
AT3G55500.1	1.23374		AT2G23540.1	2.71006
AT1G75270.1	1.23205		AT3G51660.1	2.70407
AT3G44320.1	1.20237		AT5G58860.1	2.69589
AT3G21250.1	1.19488		AT4G05020.1	2.69489
AT3G44190.1	1.183		AT1G76520.1	2.68547
AT3G14050.1	1.17783		AT1G44608.1	2.66869
AT5G13550.1	1.16864		AT1G51920.1	2.65776
AT1G79410.1	1.14081		AT5G37690.1	2.65768
AT4G23680.1	1.13879		AT2G38250.1	2.65435
AT3G25190.1	1.10531		AT5G57220.1	2.64031
AT5G40670.1	1.10285		AT4G34131.1	2.63807
AT5G07860.1	1.08611		AT1G68620.1	2.63677
AT4G34138.1	1.08423		AT3G23550.1	2.6241
AT1G02880.1	1.08032		AT4G13180.1	2.61685
AT3G20370.1	1.07821		AT2G03760.1	2.60675
AT1G12200.1	1.06954		AT5G52810.1	2.60521
AT2G47130.1	1.06585		AT5G09480.1	2.60144
AT2G42750.1	1.0658		AT5G07475.1	2.59119
AT5G43580.1	1.06482		AT1G51913.1	2.56544
AT3G26690.1	1.05422		AT3G51860.1	2.56415
AT5G61820.1	1.05161		AT4G12290.1	2.555
AT4G16370.1	1.03983		AT4G01895.1	2.55488
AT1G15380.1	1.03708		AT1G17147.1	2.5493
AT5G51830.1	1.02361		AT4G21120.1	2.53994
AT5G35690.1	1.01552		AT1G13990.1	2.53789
AT5G01820.1	1.00734		AT2G22510.1	2.52001
AT5G26260.1	-1.00512		AT1G68850.1	2.51716
AT2G38170.1	-1.02775		AT5G53420.1	2.5152
AT3G54600.1	-1.0363		AT2G04040.1	2.51015
AT5G17170.1	-1.0727		AT2G29990.1	2.49405
AT3G25930.1	-1.07825		AT5G64230.1	2.49093
AT1G58290.1	-1.08662		AT3G47780.1	2.48687
AT3G45160.1	-1.09938		AT4G33550.1	2.47973
AT5G59400.1	-1.11838		AT5G62480.1	2.47469
AT3G49110.1	-1.12479		AT5G40690.1	2.474
AT5G19530.1	-1.13414		AT4G04490.1	2.46408
AT5G26290.1	-1.14127		AT4G21990.1	2.46303
AT1G66270.1	-1.15633		AT1G74460.1	2.44384
AT1G70940.1	-1.15745		AT4G15490.1	2.43993
AT1G76790.1	-1.16561		AT1G14130.1	2.41539
AT1G15125.1	-1.17155		AT1G02220.1	2.41404
AT4G13250.1	-1.17296		AT4G01870.1	2.40705
AT4G09890.1	-1.18443		AT4G10960.1	2.39981
AT1G28290.1	-1.21747		AT2G32020.1	2.39411
AT5G48110.1	-1.22823		AT5G52450.1	2.38895
AT5G47370.1	-1.25489		AT5G19440.1	2.38083
AT4G22212.1	-1.29935		AT2G41480.1	2.38038
AT5G45070.1	-1.30227		AT1G77450.1	2.36881
AT4G31500.1	-1.31271		AT3G22370.1	2.3661
AT2G23150.1	-1.32519		AT1G55920.1	2.36134
AT5G01600.1	-1.34705		AT3G05360.1	2.34054
AT1G62770.1	-1.35929		AT1G28190.1	2.33565
AT3G54580.1	-1.42846		AT1G21120.1	2.33486
AT5G02760.1	-1.45332		AT5G12420.1	2.31789
AT4G08770.1	-1.45859		AT5G17860.1	2.317
AT1G66280.1	-1.46634		AT5G09530.1	2.30518
AT4G39940.1	-1.50196		AT3G53230.1	2.29707
AT5G56080.1	-1.50665		AT3G26690.1	2.28657
AT5G52900.1	-1.51713		AT1G14870.1	2.28459
AT3G23030.1	-1.53715		AT5G54840.1	2.28221
AT1G32450.1	-1.55179		AT5G48180.1	2.27319
AT1G11580.1	-1.61321		AT1G62570.1	2.26954
AT1G16400.1	-1.6168		AT5G64250.1	2.26938
AT2G35850.1	-1.6218		AT2G29500.1	2.26245
AT4G11320.1	-1.62396		AT5G18290.1	2.2545
AT1G52060.1	-1.71209		AT4G34590.1	2.25283
AT4G07820.1	-1.71412		AT1G22065.1	2.2525
AT3G13610.1	-1.72606		AT5G35690.1	2.25204
AT1G70850.1	-1.76869		AT1G78380.1	2.24945
AT5G23830.1	-1.84627		AT4G34710.1	2.24607
AT5G23020.1	-1.91557		AT2G07662.1	2.24164
AT5G51720.1	-1.948		AT4G38080.1	2.24149
AT4G17340.1	-2.00051		AT5G54860.1	2.23961
AT4G15390.1	-2.00599		AT4G17215.1	2.22893
AT3G48340.1	-2.01724		AT3G14990.1	2.22538
AT1G73330.1	-2.08107		AT1G02470.1	2.22051
AT1G09240.1	-2.08252		AT4G20830.1	2.21984
AT2G46650.1	-2.10288		AT4G19880.1	2.21982
AT5G03570.1	-2.13232		AT3G55500.1	2.20008
AT4G39950.1	-2.13935		AT3G25770.1	2.19229
AT1G49860.1	-2.25491		AT3G26470.1	2.19161
AT5G62340.1	-2.29096		AT5G13210.1	2.19
AT4G19690.1	-2.32547		AT1G75270.1	2.18885
AT5G58010.1	-2.37757		AT5G44550.1	2.18809
AT4G02290.1	-2.42067		AT5G16970.1	2.18285
AT4G22230.1	-2.55532		AT4G15760.1	2.16257
AT3G54590.1	-2.66958		AT1G54575.1	2.16178
AT5G05500.1	-3.06411		AT3G46080.1	2.15905
AT1G12560.1	-3.32355		AT3G53980.1	2.12981
AT1G01580.1	-3.36313		AT5G20400.1	2.12948
AT4G26010.1	-3.45568		AT3G50930.1	2.1257
AT1G30870.1	-3.61803		AT2G36800.1	2.11788
AT4G31940.1	-3.84429		AT4G33540.1	2.10529
AT3G12900.1	-4.08996		AT1G26770.1	2.10127
AT2G33790.1	-4.1245		AT5G17380.1	2.09669
AT3G20380.1	-4.24922		AT1G30700.1	2.09527
AT4G15393.1	-4.28136		AT1G67820.1	2.09516
AT5G19890.1	-4.38713		AT1G08050.1	2.09262
AT4G40090.1	-4.82343		AT2G21640.1	2.09044
AT4G25820.1	-5.91817		AT3G18250.1	2.08268
AT5G57625.1	-6.10572		AT4G33610.1	2.08165
AT5G67400.1	-6.25604		AT2G07774.1	2.08125
AT3G62680.1	-6.62601		AT3G44320.1	2.07366
AT4G02270.1	-7.5645		AT2G41240.1	2.0734
			AT2G03200.1	2.07225
			AT1G65690.1	2.06627
			AT5G04980.1	2.06583
			AT3G21700.1	2.05133
			AT4G02940.1	2.0376
			AT1G54100.1	2.03197
			AT5G27420.1	2.01858
			AT5G10830.1	2.01725
			AT3G06390.1	2.00719
			AT5G24090.1	2.00394
			AT3G52790.1	2.00149
			AT2G02390.1	2.00116
			AT3G03440.1	1.99123
			AT4G20390.1	1.98707
			AT3G56220.1	1.98258
			AT4G38540.1	1.98188
			AT3G14940.1	1.97739
			AT3G14660.1	1.97515
			AT5G27280.1	1.9736
			AT2G47890.1	1.9725
			AT5G61820.1	1.96779
			AT1G53640.1	1.94752
			AT1G62045.1	1.94618
			AT2G43820.1	1.94429
			AT1G76980.1	1.94193
			AT3G18830.1	1.94127
			AT4G24110.1	1.93496
			AT1G07400.1	1.93158
			AT1G55990.1	1.9266
			AT5G59820.1	1.92459
			AT1G24095.1	1.92059
			AT3G29250.1	1.91857
			AT5G64910.1	1.91712
			AT3G19910.1	1.91632
			AT3G56980.1	1.91464
			AT3G06420.1	1.91326
			AT1G62420.1	1.91265
			AT2G04160.1	1.90952
			AT3G14620.1	1.90072
			AT4G21215.1	1.8891
			AT1G77920.1	1.8878
			AT3G27870.1	1.88543
			AT1G73500.1	1.88382
			AT5G13490.1	1.88111
			AT5G66985.1	1.87416
			AT4G04830.1	1.86593
			AT1G21390.1	1.86443
			AT2G32487.1	1.86254
			AT3G19660.1	1.86222
			AT4G27830.1	1.84528
			AT3G25610.1	1.83931
			AT4G24160.1	1.83553
			AT1G22400.1	1.83043
			AT1G66480.1	1.82531
			AT5G45380.1	1.82358
			AT1G53625.1	1.81759
			AT3G21260.1	1.81299
			AT3G10500.1	1.81269
			AT4G15610.1	1.80956
			AT2G34355.1	1.80142
			AT2G34660.1	1.79365
			AT4G03320.1	1.79094
			AT5G47060.1	1.78898
			AT5G09520.1	1.78707
			AT4G11280.1	1.7859
			AT1G79410.1	1.78383
			AT5G17000.1	1.7815
			AT3G13910.1	1.78061
			AT5G04150.1	1.78042
			AT1G65730.1	1.77431
			AT3G03470.1	1.76956
			AT2G43510.1	1.76774
			AT1G64900.1	1.76649
			AT5G47730.1	1.76089
			AT2G48140.1	1.76085
			AT4G02280.1	1.75971
			AT2G02010.1	1.75926
			AT1G79710.1	1.75515
			AT5G13550.1	1.74681
			AT2G38290.1	1.74513
			AT4G15160.1	1.74371
			AT5G27760.1	1.74243
			AT1G55850.1	1.73403
			AT5G43380.1	1.72972
			AT4G17260.1	1.72762
			AT5G08790.1	1.71317
			AT4G34890.1	1.71291
			AT5G50210.1	1.70494
			AT5G15120.1	1.70269
			AT1G52200.1	1.69878
			AT1G01010.1	1.69676
			AT1G26420.1	1.69655
			AT3G60415.1	1.69596
			AT1G56320.1	1.6947
			AT4G18360.1	1.69457
			AT3G56970.1	1.69396
			AT4G12490.1	1.68897
			AT2G47130.1	1.68626
			AT3G02040.1	1.68573
			AT5G40670.1	1.6839
			AT3G54420.1	1.68309
			AT5G18270.1	1.68214
			AT5G20910.1	1.67902
			AT1G75580.1	1.67801
			AT1G23440.1	1.67043
			AT2G36380.1	1.66389
			AT3G26910.1	1.66379
			AT1G63840.1	1.66322
			AT2G21620.1	1.65987
			AT2G04050.1	1.65866
			AT4G01630.1	1.65834
			AT4G20820.1	1.65555
			AT4G31860.1	1.64883
			AT3G16530.1	1.64657
			AT3G13790.1	1.64505
			AT5G51440.1	1.64302
			AT1G30410.1	1.63785
			AT4G21580.1	1.63458
			AT1G12200.1	1.62953
			AT5G03490.1	1.62724
			AT1G20560.1	1.61231
			AT4G23060.1	1.6121
			AT5G07010.1	1.60696
			AT5G52750.1	1.59813
			AT3G21250.1	1.59681
			AT5G17450.1	1.59374
			AT1G25370.1	1.59119
			AT2G36970.1	1.59037
			AT1G63440.1	1.58737
			AT1G71140.1	1.58724
			AT3G47380.1	1.58547
			AT5G27600.1	1.58371
			AT2G16660.1	1.58213
			AT1G36370.1	1.58084
			AT1G72900.1	1.5779
			AT5G66690.1	1.57653
			AT1G52565.1	1.57035
			AT1G51830.1	1.56941
			AT2G23680.1	1.56911
			AT1G33110.1	1.56443
			AT5G16450.1	1.56311
			AT4G20930.1	1.55956
			AT3G17790.1	1.55721
			AT3G21420.1	1.55561
			AT1G76600.1	1.55009
			AT3G16330.1	1.54903
			AT5G20830.1	1.54752
			AT1G09070.1	1.54574
			AT1G02920.1	1.54566
			AT1G19050.1	1.54139
			AT3G61900.1	1.53742
			AT1G66580.1	1.53502
			AT5G13080.1	1.5306
			AT3G58750.1	1.52761
			AT3G20660.1	1.52604
			AT5G51070.1	1.52476
			AT1G76970.1	1.52423
			AT4G37010.1	1.51919
			AT2G39518.1	1.51911
			AT4G16190.1	1.51875
			AT5G43450.1	1.51567
			AT3G50900.1	1.51473
			AT5G28830.1	1.50961
			AT5G54500.1	1.50556
			AT4G18290.1	1.50352
			AT3G25730.1	1.5002
			AT1G70530.1	1.49832
			AT3G50910.1	1.49674
			AT5G53120.1	1.49207
			AT2G41220.1	1.49151
			AT5G60800.1	1.49037
			AT5G53760.1	1.48902
			AT1G03220.1	1.4861
			AT1G64970.1	1.48288
			AT1G04770.1	1.47757
			AT1G16510.1	1.47569
			AT4G16760.1	1.47281
			AT5G11950.1	1.47179
			AT2G30140.1	1.47064
			AT5G22300.1	1.4693
			AT5G13330.1	1.46268
			AT5G67600.1	1.46235
			AT2G44010.1	1.46223
			AT1G69610.1	1.45961
			AT5G61010.1	1.45621
			AT4G05390.1	1.45487
			AT1G18200.1	1.4504
			AT2G37760.1	1.44918
			AT1G01030.1	1.44472
			AT1G05340.1	1.44281
			AT3G23560.1	1.44247
			AT1G19310.1	1.43951
			AT3G26500.1	1.43547
			AT1G29640.1	1.43533
			AT3G54950.1	1.4319
			AT1G55500.1	1.42863
			AT3G30180.1	1.42503
			AT5G18130.1	1.42182
			AT5G20000.1	1.4211
			AT4G25690.1	1.41419
			AT5G27380.1	1.41382
			AT1G16300.1	1.41283
			AT1G19200.1	1.4104
			AT4G23010.1	1.40944
			AT1G62300.1	1.404
			AT1G27030.1	1.40373
			AT3G16565.1	1.40326
			AT5G52640.1	1.4026
			AT1G67800.1	1.40214
			AT2G23320.1	1.40027
			AT5G63790.1	1.39951
			AT4G11600.1	1.39914
			AT2G17280.1	1.39775
			AT4G34138.1	1.39037
			AT3G10910.1	1.3891
			AT1G36622.1	1.38396
			AT2G26300.1	1.38226
			AT1G04990.1	1.38184
			AT4G11650.1	1.37883
			AT2G45210.1	1.37792
			AT4G15620.1	1.3745
			AT3G05165.1	1.37385
			AT3G23605.1	1.37223
			AT4G18890.1	1.37204
			AT2G22430.1	1.37129
			AT2G42890.1	1.37058
			AT1G77120.1	1.36546
			AT4G20860.1	1.36493
			AT1G64660.1	1.36364
			AT1G30620.1	1.36266
			AT5G63880.1	1.36248
			AT1G69410.1	1.35743
			AT1G50060.1	1.34905
			AT2G05510.1	1.34849
			AT3G22460.1	1.33484
			AT1G02360.1	1.33374
			AT5G08380.1	1.3317
			AT4G37520.1	1.3251
			AT3G12580.1	1.319
			AT1G70790.1	1.31474
			AT5G20790.1	1.31276
			AT1G47395.1	1.31144
			AT1G64950.1	1.3108
			AT1G03230.1	1.30893
			AT1G21520.1	1.30888
			AT3G22890.1	1.30853
			AT1G22070.1	1.30792
			AT3G03270.1	1.30437
			AT1G51760.1	1.29822
			AT4G23680.1	1.29477
			AT2G27550.1	1.29428
			AT4G18880.1	1.2933
			AT1G69750.1	1.28739
			AT2G18690.1	1.28619
			AT1G72330.1	1.28419
			AT5G53740.1	1.28411
			AT5G04340.1	1.28014
			AT1G76070.1	1.27423
			AT5G43460.1	1.27404
			AT2G47730.1	1.27387
			AT5G48540.1	1.2705
			AT3G08690.1	1.26762
			AT1G43910.1	1.26535
			AT2G37940.1	1.26009
			AT1G61360.1	1.25727
			AT5G13740.1	1.25411
			AT1G49310.1	1.24971
			AT3G19010.1	1.24756
			AT4G04620.1	1.24677
			AT2G40095.1	1.24665
			AT1G69450.1	1.24658
			AT1G14370.1	1.24631
			AT3G06500.1	1.24416
			AT5G01880.1	1.24341
			AT3G04070.1	1.23981
			AT2G05632.1	1.23945
			AT3G02875.1	1.23921
			AT2G28510.1	1.23666
			AT1G06830.1	1.23132
			AT1G02880.1	1.23129
			AT5G11520.1	1.23112
			AT4G23180.1	1.23073
			AT5G41800.1	1.23024
			AT5G42050.1	1.22935
			AT1G01720.1	1.2293
			AT2G20560.1	1.22636
			AT1G08920.1	1.21515
			AT1G09970.1	1.21425
			AT2G26230.1	1.21368
			AT4G25230.1	1.21028
			AT3G18280.1	1.20863
			AT1G09740.1	1.20771
			AT3G13080.1	1.20506
			AT3G22200.1	1.20405
			AT1G15110.1	1.20226
			AT1G01140.1	1.20222
			AT5G43430.1	1.20174
			AT4G23190.1	1.2017
			AT3G20300.1	1.20144
			AT1G29270.1	1.19544
			AT5G57910.1	1.19421
			AT3G57090.1	1.19287
			AT5G19550.1	1.18934
			AT3G18290.1	1.18598
			AT3G48180.1	1.18211
			AT5G65140.1	1.1812
			AT2G30250.1	1.17946
			AT2G38180.1	1.17677
			AT5G25900.1	1.17586
			AT4G33050.1	1.17409
			AT5G59540.1	1.17301
			AT5G05600.1	1.17058
			AT3G15352.1	1.16727
			AT5G38530.1	1.16638
			AT1G07610.1	1.1663
			AT5G40780.1	1.16597
			AT3G14050.1	1.16581
			AT1G73480.1	1.16549
			AT4G18205.1	1.15893
			AT3G54040.1	1.15376
			AT3G47360.1	1.15103
			AT5G20150.1	1.1482
			AT3G14690.1	1.14754
			AT1G78670.1	1.14091
			AT3G11330.1	1.14051
			AT1G54570.1	1.13944
			AT4G18010.1	1.13585
			AT2G14247.1	1.13498
			AT2G28400.1	1.13444
			AT1G22985.1	1.13301
			AT5G39760.1	1.13132
			AT2G46430.1	1.13069
			AT4G32040.1	1.12992
			AT1G07040.1	1.12409
			AT1G08230.2	1.12294
			AT2G02850.1	1.12247
			AT5G46180.1	1.1198
			AT3G22850.1	1.11967
			AT3G51430.1	1.11928
			AT1G33102.1	1.1185
			AT2G47800.1	1.11578
			AT4G34230.1	1.11535
			AT5G04170.1	1.11496
			AT3G03110.1	1.11174
			AT3G44190.1	1.1093
			AT4G17230.1	1.10838
			AT5G54390.1	1.10732
			AT5G07680.1	1.10647
			AT2G33590.1	1.10643
			AT3G55430.1	1.10533
			AT3G47730.1	1.10411
			AT1G64780.1	1.10387
			AT4G27900.1	1.1035
			AT1G74790.1	1.10299
			AT5G40370.1	1.10286
			AT3G09350.1	1.10275
			AT5G10580.1	1.10195
			AT4G00900.1	1.10184
			AT1G29400.1	1.10148
			AT2G31390.1	1.10031
			AT5G49665.1	1.0971
			AT3G14680.1	1.09669
			AT5G01340.1	1.09398
			AT5G02020.1	1.09194
			AT3G09480.1	1.08983
			AT4G30490.1	1.08895
			AT3G22930.1	1.08795
			AT4G28390.1	1.08385
			AT3G48000.1	1.08343
			AT1G69160.1	1.08289
			AT2G27510.1	1.07907
			AT1G03470.1	1.07448
			AT4G13550.1	1.07372
			AT5G01820.1	1.07372
			AT5G55200.1	1.07218
			AT1G44800.1	1.07109
			AT1G21680.1	1.07106
			AT5G25940.1	1.07093
			AT1G57990.1	1.07003
			AT5G62920.1	1.06908
			AT2G23340.1	1.06557
			AT3G63010.1	1.06538
			AT1G07240.1	1.06437
			AT1G10410.1	1.06362
			AT1G09490.1	1.06261
			AT5G39040.1	1.06175
			AT4G21680.1	1.06126
			AT5G27520.1	1.0612
			AT1G59870.1	1.0604
			AT4G34860.1	1.06025
			AT4G39955.1	1.05977
			AT2G16060.1	1.05801
			AT1G78850.1	1.05738
			AT1G76150.1	1.0562
			AT1G32190.1	1.05609
			AT5G50915.1	1.05585
			AT4G12300.1	1.05537
			AT5G56350.1	1.05466
			AT4G19410.1	1.05371
			AT3G51130.1	1.05361
			AT4G37980.1	1.05235
			AT1G69680.1	1.05075
			AT1G15550.1	1.04974
			AT3G13110.1	1.04894
			AT5G48530.1	1.04837
			AT3G02740.1	1.04653
			AT1G47400.1	1.04281
			AT3G21270.1	1.04186
			AT3G05880.1	1.04172
			AT3G13330.1	1.04151
			AT3G07560.1	1.04126
			AT1G29330.1	1.04094
			AT4G36900.1	1.03908
			AT3G24170.1	1.03833
			AT3G48780.1	1.03745
			AT1G76590.1	1.03687
			AT2G41705.1	1.03686
			AT4G01700.1	1.03657
			AT5G13180.1	1.03502
			AT1G42990.1	1.03245
			AT1G21010.1	1.03181
			AT1G10170.1	1.03038
			AT2G05440.1	1.02828
			AT5G11060.1	1.02637
			AT5G43580.1	1.02625
			AT4G15420.1	1.02519
			AT5G42250.1	1.02321
			AT3G48100.1	1.02297
			AT2G36950.1	1.01978
			AT1G26930.1	1.01955
			AT4G37070.1	1.01898
			AT5G47860.1	1.01718
			AT1G77670.1	1.01538
			AT5G20010.1	1.01254
			AT5G63905.1	1.01117
			AT3G24500.1	1.01103
			AT3G50970.1	1.01067
			AT1G07090.1	1.00953
			AT3G62770.1	1.00899
			AT1G56140.1	1.00871
			AT4G04800.1	1.00804
			AT1G33590.1	1.0079
			AT2G01490.1	1.00409
			AT5G65390.1	1.00384
			AT5G37600.1	1.00094
			AT3G08760.1	1.00042
			AT5G21930.1	-1.00263
			AT1G65490.1	-1.00336
			AT2G40020.1	-1.0069
			AT2G43620.1	-1.0077
			AT3G06145.1	-1.01027
			AT4G13500.1	-1.01048
			AT5G43290.1	-1.01091
			AT3G09050.1	-1.01165
			AT4G19830.1	-1.01295
			AT5G21430.1	-1.01453
			AT3G01550.1	-1.01495
			AT5G62140.1	-1.01579
			AT3G09580.1	-1.02089
			AT4G36540.1	-1.02599
			AT2G47270.1	-1.02621
			AT5G62840.1	-1.0289
			AT3G47070.1	-1.02957
			AT1G16390.1	-1.03273
			AT1G62780.1	-1.03485
			AT1G74070.1	-1.03554
			AT2G29300.1	-1.03898
			AT3G23880.1	-1.04085
			AT5G53580.1	-1.04293
			AT3G01920.1	-1.04605
			AT5G09820.1	-1.04842
			AT5G22390.1	-1.04861
			AT2G21330.1	-1.05266
			AT1G65060.1	-1.05519
			AT5G23020.1	-1.0613
			AT1G27480.1	-1.06432
			AT1G12900.1	-1.06722
			AT1G03055.1	-1.07092
			AT1G73870.1	-1.07164
			AT5G63160.1	-1.07291
			AT2G32880.1	-1.07307
			AT1G66970.1	-1.07399
			AT1G15980.1	-1.0742
			AT5G56850.1	-1.07544
			AT4G39710.1	-1.07902
			AT5G38510.1	-1.08052
			AT1G80760.1	-1.08168
			AT5G20935.1	-1.08195
			AT5G38430.1	-1.08255
			AT3G54510.1	-1.08457
			AT1G28670.1	-1.08856
			AT3G11090.1	-1.08951
			AT3G04140.1	-1.09855
			AT3G04550.1	-1.10888
			AT5G17220.1	-1.11423
			AT4G35440.1	-1.11603
			AT1G20620.1	-1.11666
			AT5G03120.1	-1.117
			AT2G17695.1	-1.11726
			AT4G39950.1	-1.11759
			AT4G39940.1	-1.11974
			AT5G44130.1	-1.12176
			AT1G60950.1	-1.12443
			AT3G46650.1	-1.12888
			AT1G64680.1	-1.13826
			AT2G04790.1	-1.14125
			AT1G66840.1	-1.14176
			AT2G39470.1	-1.14562
			AT4G31850.1	-1.14652
			AT5G18660.1	-1.14758
			AT3G09450.1	-1.15013
			AT3G19480.1	-1.1523
			AT4G22755.1	-1.15281
			AT4G16240.1	-1.15376
			AT5G10150.1	-1.15761
			AT1G47600.1	-1.15869
			AT4G16880.1	-1.16186
			AT1G49380.1	-1.16806
			AT1G80130.1	-1.17552
			AT1G50732.1	-1.1881
			AT4G11460.1	-1.19056
			AT1G07440.1	-1.19093
			AT2G19650.1	-1.20218
			AT1G22690.1	-1.20944
			AT3G46130.1	-1.22004
			AT3G22150.1	-1.22407
			AT5G55570.1	-1.22513
			AT5G49740.1	-1.22751
			AT4G19530.1	-1.23105
			AT1G74090.1	-1.23719
			AT5G44578.1	-1.243
			AT1G72275.1	-1.24819
			AT2G29290.1	-1.24945
			AT1G26790.1	-1.25342
			AT1G02820.1	-1.27887
			AT1G58290.1	-1.28837
			AT3G62950.1	-1.29199
			AT5G55740.1	-1.29771
			AT1G78995.1	-1.30198
			AT3G26320.1	-1.32258
			AT2G34060.1	-1.32434
			AT2G40300.1	-1.3278
			AT2G26695.1	-1.3278
			AT1G13670.1	-1.33597
			AT2G01918.1	-1.33805
			AT4G36470.1	-1.34357
			AT1G54500.1	-1.35216
			AT1G49860.1	-1.35407
			AT1G26945.1	-1.35912
			AT3G61870.1	-1.37089
			AT2G18328.1	-1.37903
			AT1G17960.1	-1.37921
			AT3G55630.1	-1.38153
			AT4G24350.1	-1.38202
			AT5G05580.1	-1.38771
			AT5G15600.1	-1.38957
			AT1G04240.1	-1.39098
			AT2G29310.1	-1.39582
			AT5G06790.1	-1.39732
			AT5G49730.1	-1.40832
			AT1G55960.1	-1.41238
			AT1G51470.1	-1.41643
			AT3G58990.1	-1.41975
			AT4G19820.1	-1.43663
			AT3G28270.1	-1.4539
			AT5G51010.1	-1.46875
			AT4G31940.1	-1.47281
			AT3G01500.1	-1.49305
			AT1G10340.1	-1.4934
			AT1G07450.1	-1.49387
			AT3G23510.1	-1.50016
			AT5G58260.1	-1.51887
			AT3G48720.1	-1.51995
			AT1G13650.1	-1.52459
			AT4G30610.1	-1.52459
			AT3G22210.1	-1.53441
			AT2G22330.1	-1.54897
			AT4G12030.1	-1.55938
			AT2G32870.1	-1.5627
			AT5G14200.1	-1.57279
			AT3G48460.1	-1.59913
			AT1G62560.1	-1.60761
			AT5G23010.1	-1.61664
			AT4G13250.1	-1.63101
			AT5G65730.1	-1.63309
			AT3G52720.1	-1.63358
			AT1G24147.1	-1.63368
			AT5G36910.1	-1.64227
			AT4G02270.1	-1.66893
			AT1G80240.1	-1.68897
			AT1G14150.1	-1.69336
			AT3G54600.1	-1.71041
			AT1G19150.1	-1.71225
			AT5G47450.1	-1.73536
			AT5G18404.1	-1.76806
			AT2G41260.1	-1.78204
			AT3G51750.1	-1.78476
			AT2G43100.1	-1.78602
			AT1G31580.1	-1.79837
			AT3G62410.1	-1.80056
			AT4G10120.1	-1.80314
			AT3G01440.1	-1.83678
			AT4G13770.1	-1.86047
			AT4G12830.1	-1.87256
			AT3G19710.1	-1.8779
			AT1G65190.1	-1.90347
			AT4G14400.1	-1.91811
			AT2G25680.1	-1.98025
			AT1G16400.1	-2.00694
			AT1G29430.1	-2.01418
			AT1G78450.1	-2.05417
			AT2G36885.1	-2.09008
			AT1G65870.1	-2.14238
			AT4G07820.1	-2.22229
			AT4G04840.1	-2.25126
			AT1G29720.1	-2.35389
			AT4G26530.1	-2.44948
			AT5G24420.1	-2.46159
			AT1G65860.1	-2.49102
			AT5G62240.1	-2.5295
			AT5G17170.1	-2.55574
			AT3G52310.1	-2.56738
			AT5G62340.1	-2.64675
			AT2G46650.1	-2.68334
			AT4G25100.1	-2.76321
			AT1G16410.1	-2.80952
			AT2G27420.1	-3.00265
			AT5G51720.1	-5.28683
