## Supplementary material for "Evolutionary conserved and divergent responses to copper zinc superoxide dismutase inhibition in plants": Table S4

### Sheet: Tabelle1
Table S4: Differential metabolite profiles upon LCS-1
Here the ratios of a selcetd number of metabolites is presented. For each condition 8 biological replicates were used. Color indicates significant upregulation (orange) or downregulation (green).
TCA cycle	6h				24h
Acids	Mp m	Mp f	Pp	Ara	Mp m	Mp f	Pp	Ara
citrate	0.10359	0.888052	0.63625	0.111463	-0.618774	0.934835	0.990381	0.0812951
succinate	0.27048	1.55043	0.53027	0.27048	-0.869451	0.692499	1.01857	0.315832
fumarate	-1.20572	0.347405	-1.24619	0.0385795	-0.912116	0.121616	-0.912116	-0.0602252
malate	0.0822166	0.679831	-0.595773	0.0761027	-0.482055	0.100384	-0.29005	0.00364739
Oxaloacetate	0.68989	0.607032	-0.018603	-0.61024	0.147618	0.465208	0.240524	0.671893
Amino acids	Mp m	Mp f	Pp	Ara	Mp m	Mp f	Pp	Ara
Alanine	0.599206	0.140293	0.0680527	0.307481	0.320833	0.195704	0.421705	0.320833
Arginine	0.108614	0.154273	-0.758518	0.34941	0.00972901	0.64848	0.219849	0.265291
Asparagine	0.77047	0.717084	-0.0576826	0.312528	0.435658	0.506714	0.613805	0.329364
Aspartic acid	0.337878	0.339089	0.750659	0.118617	0.0159517	-0.140315	0.904734	-0.00783963
Glutamic acid	0.24582	0.19608	-0.150466	0.175453	0.165773	-0.174092	-0.0290582	0.165773
Glutamine	0.841532	0.933284	0.109386	0.196519	0.43187	1.29524	-0.143929	0.280092
Glycine	-0.459519	-0.190584	-0.581773	-0.51792	0.740818	0.123613	0.5935	0.00124714
Isoleucine	0.0472788	-0.082596	-0.225451	0.185927	0.103065	-0.531582	0.307332	0.627734
Leucine	0.265623	0.0589424	0.35854	0.247705	0.0596853	-0.174716	1.01883	0.592741
Lysine	0.196704	0.080601	0.680947	0.169255	0.12991	-0.258523	0.956369	0.574659
Methionine	0.191073	-0.0957465	-0.0990513	0.0974448	-0.182461	-0.621253	0.549397	0.423128
Ornithine	0.025863	-0.255201	-1.25871	0.491893	0.371506	0.984688	0.0809762	1.01187
Phenylalanine	-0.396678	0.432787	0.37672	-0.431701	0.416406	0.419259	1.35452	0.142543
Proline	0.51329	0.199394	0.136996	0.535354	-0.646896	-0.527575	0.507118	-0.154417
Serine	-0.216758	-0.0754386	-1.05598	-0.216545	0.356416	0.28075	-0.344664	0.0812101
Tyrosine	0.264682	0.55707	0.360486	0.233914	-0.35882	0.10683	0.710003	0.660393
Valine	0.278481	0.147697	0.490005	0.389565	-0.0304819	-0.0622599	0.979368	0.551345
Polyamines	Mp m	Mp f	Pp	Ara	Mp m	Mp f	Pp	Ara
Putrescine	1.12138	1.19683	0.731815	0.715386	0.0922482	0.745309	0.915315	1.13694
Spermidine	0.420246	-0.2646	0.336223	-0.284903	0.000522387	0.43593	0.005	0.233533
Spermine	0.444839	0.0459664	-0.0515224	0.206425	0.071992	-0.164419	0.149173	0.225088
Sugars	Mp m	Mp f	Pp	Ara	Mp m	Mp f	Pp	Ara
fucose	0.167575	0.208249	0.0613263	0.160146	0.285058	0.105222	0.376045	0.253996
galactinol	-0.046314	-0.099336	-0.0304171	0.677016	0.111184	-0.218448	0.216946	0.819214
maltose	0.047162	0.459456	-0.231573	0.0640501	-0.749778	0.30014	-1.29605	0.16923
raffinose	1.10989	0.383109	0.0476397	0.770508	0.292704	0.412896	0.324826	1.37951
ribose	0.161642	0.57666	-0.14134	-0.0805095	0.107249	0.33872	0.590275	0.343702
tagatose	0.269484	0.63249	-0.0560771	0.259453	0.503145	-0.127997	0.626319	0.236882
Talose	0.0846176	0.11749	-0.0183545	0.0864872	0.037563	0.08552	0.116302	0.114885
trehalose-6-phosphate	0.208541	0.104488	-0.204797	0.23194	0.0154019	-0.0285414	-0.00842733	-0.166152
